# A TEMPORAL MODEL OF TUMOR-IMMUNE DYNAMICS IN HIGH GRADE SEROUS OVARIAN CANCER

**DOI:** 10.1101/2024.10.21.619446

**Authors:** Donagh Egan, Kate Glennon, Ann Treacy, Aurelie Fabre, Janet McCormack, Salisha Hill, Ryan Morrison, Daniel Liebler, Walter Kolch, Donal Brennan

**Affiliations:** Systems Biology Ireland, University College Dublin, School of Medicine, Belfield, Dublin 4, Ireland; UCD-Gynaecological Oncology Group, School of Medicine, Mater Misericordiae University Hospital, University College Dublin, Dublin, Ireland; Department of Pathology, Mater Misericordiae University Hospital, Dublin, Ireland.; Research Pathology Core Facility, Conway Institute, University College Dublin, Dublin, Ireland; Inotiv, Inc, Nashville, Tennessee; Conway Institute of Biomolecular & Biomedical Research, University College Dublin, Belfield, Dublin 4, Ireland

**Keywords:** Ovarian Cancer, Immune Landscape, Proteomic Profiling, T cell Infiltration, Immunotherapy

## Abstract

Patients with high-grade serous ovarian cancer (HGSOC) typically present with widespread metastasis, obscuring a temporal understanding of tumor-immune dynamics. We performed multi-site global proteomics and matched immunohistochemistry (IHC) of CD4+ and CD8+ tumor infiltrating lymphocytes (TILs) in patient samples. The protein expression profiles were ordered by pseudotime, recapitulating metastatic progression observed in the clinic, and providing a framework to explore tumor-immune dynamics from localized to metastatic disease. Metastatic progression correlated with immune cell infiltration and the recruitment of Tregs to counterbalance the effect of γδ and CD4+ T cells. Whilst later-stage metastases recruited Tregs via chemokines induced by SNX8, early-stage tumors relied more on antigen presentation. The exclusion of CD4+ TILs from the epithelium was correlated with metastatic progression, whereas CD8+ TILs were not, likely due to a predominance of exhausted CD8+ T cells. In early-stage tumors, keratin-expressing cancer cells recruited Tregs via MHC class II, resulting in an inflammatory phenotype characterized by limited IFNγ production and non-clonally expanded T cells. Additionally, IFI44L expression on macrophages caused immune exclusion by downregulating CD53 on T cells. Our findings reveal novel mechanisms of immune escape associated with localized disease and metastatic progression in HGSOC, highlighting potential targets to improve the efficacy of immunotherapy.
