## Supplemental Tables for "A TEMPORAL MODEL OF TUMOR-IMMUNE DYNAMICS IN HIGH GRADE SEROUS OVARIAN CANCER"

### Sheet: Supplementary_Table_S1
Protypia ID	MRN	metastatic	patient_no	site_grouped
1	1274742	Primary	P_1	OVARY
2	1263315	Primary	P_3	OVARY
3	1254857	Primary	P_4	OVARY
4	1241653	Primary	P_5	OVARY
5	843767	Primary	P_6	OVARY
6	1240869	Primary	P_7	OVARY
7	1240597	Primary	P_8	OVARY
8	1241142	Primary	P_9	OVARY
9	1232460	Primary	P_10	OVARY
10	715115	Primary	P_11	OVARY
11	1117620	Primary	P_12	OVARY
12	1221741	Primary	P_13	OVARY
13	1207105	Primary	P_14	OVARY
14	753315	Primary	P_15	OVARY
15	1197606	Primary	P_16	OVARY
16	1193857	Primary	P_17	OVARY
17	948968	Primary	P_18	OVARY
18	1191805	Primary	P_19	OVARY
19	1187532	Primary	P_20	OVARY
20	1026036	Primary	P_21	OVARY
21	886622	Primary	P_22	OVARY
22	1163757	Primary	P_23	OVARY
23	1272126	Metastatic	P_2	LYMPHOID
24	1274742	Metastatic	P_1	OMENTUM
25	1272126	Metastatic	P_2	LYMPHOID
26	1263315	Metastatic	P_3	OMENTUM
27	1254857	Metastatic	P_4	LYMPHOID
28	1241653	Metastatic	P_5	BOWEL
30	1240869	Primary	P_7	OVARY
31	1240597	Metastatic	P_8	LYMPHOID
32	1241142	Metastatic	P_9	LYMPHOID
33	1232460	Metastatic	P_10	PERITONEUM
34	715115	Primary	P_11	OVARY
35	1117620	Metastatic	P_12	BOWEL
36	1221741	Metastatic	P_13	OMENTUM
37	1207105	Metastatic	P_14	OMENTUM
38	753315	Metastatic	P_15	BOWEL
39	1197606	Metastatic	P_16	OMENTUM
40	1193857	Metastatic	P_17	LYMPHOID
41	948968	Metastatic	P_18	LYMPHOID
42	1191805	Metastatic	P_19	LYMPHOID
43	1187532	Primary	P_20	OVARY
44	1026036	Primary	P_21	OVARY
45	886622	Metastatic	P_22	PERITONEUM
46	1163757	Metastatic	P_23	BOWEL
47	1274742	Metastatic	P_1	LYMPHOID
48	1263315	Metastatic	P_3	BOWEL
49	1254857	Metastatic	P_4	OMENTUM
50	1241653	Metastatic	P_5	OMENTUM
51	843767	Metastatic	P_6	LYMPHOID
52	1240869	Primary	P_7	OVARY
53	1240597	Metastatic	P_8	OMENTUM
54	1241142	Metastatic	P_9	OMENTUM
55	1232460	Metastatic	P_10	OMENTUM
56	715115	Metastatic	P_11	LYMPHOID
57	1221741	Primary	P_13	OVARY
58	1207105	Metastatic	P_14	PERITONEUM
59	753315	Metastatic	P_15	PERITONEUM
60	1197606	Metastatic	P_16	PERITONEUM
62	948968	Metastatic	P_18	PERITONEUM
63	1191805	Metastatic	P_19	PERITONEUM
64	1187532	Primary	P_20	OVARY
65	1026036	Primary	P_21	OVARY
66	886622	Metastatic	P_22	OMENTUM
67	1163757	Metastatic	P_23	OMENTUM
68	1274742	Metastatic	P_1	BOWEL
69	1263315	Metastatic	P_3	PERITONEUM
70	1254857	Metastatic	P_4	LYMPHOID
71	1241653	Metastatic	P_5	LYMPHOID
72	1240597	Metastatic	P_8	LYMPHOID
73	1232460	Metastatic	P_10	LYMPHOID
74	1221741	Metastatic	P_13	PERITONEUM
75	1207105	Metastatic	P_14	LYMPHOID
76	753315	Metastatic	P_15	OMENTUM
77	1197606	Metastatic	P_16	PERITONEUM
78	1193857	Metastatic	P_17	BOWEL
79	948968	Metastatic	P_18	OMENTUM
80	1191805	Metastatic	P_19	PERITONEUM
81	1026036	Primary	P_21	OVARY
82	886622	Metastatic	P_22	BOWEL

### Sheet: Supplementary_Table_S2
Patient.ID	CD4_iTIL	CD4_sTIL	CD8_iTIL	CD8_sTIL	MRN	Protypia.ID	sample_base
P12	545.428	726.798	1333.84	1102.78	843767	5	OVARY
P12	5198.6	932.723	3115.86	1413.95	843767	51	LYMPHOID
P15	167.864	495.944	734.782	1319.35	1240597	53	OMENTUM
P15	188.044	533.005	579.4	920.844	1240597	31	LYMPHOID
P15	133.882	301.527	448.897	628.165	1240597		PERITONEUM
P15	144.904	242.58	199.947	380.53	1240597	7	OVARY
P15	282.302	231.604	1199.31	345.544	1240597	53	OMENTUM
P15	3215.64	744.304	5241.2	838.847	1240597	72	LYMPHOID
P16	116.513	61.0789	728.072	567.934	1241142	54	OMENTUM
P16	73.2958	278.828	158.591	644.251	1241142	32	LYMPHOID
P16	147.498	223.208	516.138	353.955	1241142	8	OVARY
P18	105.122	195.661	74.6769	217.118	1117620	11	OVARY
P18	63.2394	149.058	54.2753	93.0385	1117620	35	BOWEL
P21	377.464	419.82	73.8028	138.392	1241653	4	OVARY
P21	461.2	473.8	604.962	711.962	1241653	50	OMENTUM
P21	1618.29	1307.2	3128.11	2128.4	1241653	71	LYMPHOID
P4	224.848	143.054	481.766	507.084	1232460	9	OVARY
P4	84.8111	117.813	83.1569	1270.93	1232460	55	OMENTUM
P4	3988.39	2314.18	5284.01	2987.61	1232460	33	PERITONEUM
P5	1197.73	1122.08	855.859	1085.27			OVARY
P5	3994.16	3453.24	2816.21	3285.87			OMENTUM

### Sheet: Supplementary_Table_S3
Type	Ovary CD4	Omentum CD4	Ovary CD8	Omentum CD8	patient_no	MRN	Patient ID
Infiltrated	6	25	1	4	P4	1232460	1232460
excluded	5	16	5	11	P4	1232460	1232460
Desert	8	34	5	26	P4	1232460	1232460
Infiltrated	2	5	7	10	P5		3421487
excluded	2	12	4	47	P5		3421487
Desert	4	10	4	6	P5		3421487
Infiltrated	15	4	3	26	P15	1240597	1240597
excluded	7	5	3	32	P15	1240597	1240597
Desert	7	12	3	4	P15	1240597	1240597
Infiltrated	5	6	11	5	P16	1241142	1241142
excluded	4	6	3	14	P16	1241142	1241142
Desert	20	17	16	15	P16	1241142	1241142
Infiltrated	20	3	7	3	P21	1241653	1241653
excluded	21	3	11	2	P21	1241653	1241653
Desert	22	3	17	1	P21	1241653	1241653
